# Probabilistic inference of epigenetic age acceleration from cellular dynamics

**DOI:** 10.1101/2023.03.01.530570

**Authors:** Jan. K. Dabrowski, Emma. J. Yang, Samuel. J. C. Crofts, Robert. F. Hillary, Daniel. J. Simpson, Daniel. L. Mccartney, Riccardo. E. Marioni, Eric Latorre-Crespo, Tamir Chandra

## Abstract

The emergence of epigenetic predictors was a pivotal moment in geroscience, propelling the measurement and concept of biological ageing into a quantitative era. However, while current epigenetic clocks have shown strong predictive power, they do not reflect the underlying biological mechanisms driving methylation changes with age. Consequently, biological interpretation of their estimates is limited. Furthermore, our findings suggest that clocks trained on chronological age are confounded by non-age-related phenomena.

To address these limitations, we developed a probabilistic model that describes methylation transitions at the cellular level. Our approach reveals two measurable components, acceleration and bias, that directly relate to perturbations of the underlying cellular dynamics. Acceleration is the proportional increase in the speed of methylation transitions across CpG sites, whereas bias is the degree of global change in methylation affecting all CpG sites uniformly. Using data from 7,028 participants from the Generation Scotland study, we found the age acceleration parameter to be associated with physiological traits known to impact healthy ageing. Furthermore, a genome-wide association study of age acceleration identified four genomic loci previously linked with ageing.
