## Supplementary Table 1 for "Probabilistic inference of epigenetic age acceleration from cellular dynamics"

### Sheet: GScombined_acc
	Coef	lowerCI	upperCI	pval	FDRpval	cohort	measuarement
weighted_smoke	0.0750827	0.0503969	0.0997684	2.61013e-09	4.43723e-08	combined_GS	acceleration
log_units_1	0.018479	-0.00575133	0.0427092	0.134956	0.208569	combined_GS	acceleration
log_bmi	0.0190167	-0.0050898	0.0431232	0.122051	0.207486	combined_GS	acceleration
simd	-0.0438514	-0.068604	-0.0190989	0.000518173	0.00293631	combined_GS	acceleration
Glucose	0.0250343	0.00132422	0.0487444	0.038509	0.0818316	combined_GS	acceleration
Total_cholesterol	-0.0263151	-0.0501419	-0.0024883	0.0304196	0.0738763	combined_GS	acceleration
Sodium	0.00450035	-0.0199897	0.0289904	0.718685	0.872689	combined_GS	acceleration
Potassium	-0.00292236	-0.0274101	0.0215654	0.815036	0.923707	combined_GS	acceleration
Creatinine	0.00858318	-0.0115416	0.028708	0.403146	0.527192	combined_GS	acceleration
Urea	0.00169168	-0.0210061	0.0243895	0.883844	0.939085	combined_GS	acceleration
COPD_Y	0.431886	0.203088	0.652004	0.000164268	0.00139628	combined_GS	acceleration
heart_disease_Y	0.118201	-0.0149408	0.2499	0.0802128	0.151513	combined_GS	acceleration
stroke_Y	0.000665578	-0.222782	0.220521	0.995307	0.995307	combined_GS	acceleration
high_BP_Y	0.0861158	0.0117894	0.160225	0.0229369	0.0649878	combined_GS	acceleration
diabetes_Y	0.208158	0.0687391	0.345199	0.00316774	0.0134216	combined_GS	acceleration
osteo_arthritis_Y	0.049472	-0.0476268	0.146006	0.316536	0.448427	combined_GS	acceleration
mortality	0.146816	0.0469819	0.24665	0.00394753	0.0134216	combined_GS	acceleration

### Sheet: GSset1_acc
	Coef	lowerCI	upperCI	pval	FDRpval	cohort	measuarement
weighted_smoke	0.0951668	0.0530827	0.137251	9.63731e-06	0.000154197	GS_set1	acceleration
simd	-0.0536469	-0.096153	-0.0111407	0.0133954	0.0535817	GS_set1	acceleration
Glucose	0.0189833	-0.0215455	0.059512	0.358457	0.441178	GS_set1	acceleration
Total_cholesterol	-0.0401585	-0.0810172	0.000700175	0.0540542	0.158503	GS_set1	acceleration
Sodium	0.0402625	-0.00160383	0.0821288	0.0594386	0.158503	GS_set1	acceleration
Potassium	0.0267824	-0.0152725	0.0688373	0.211855	0.376631	GS_set1	acceleration
Creatinine	-0.00347323	-0.0378349	0.0308885	0.8429	0.8429	GS_set1	acceleration
Urea	-0.020318	-0.0592004	0.0185644	0.305615	0.407487	GS_set1	acceleration
log_bmi	-0.0127342	-0.0537414	0.028273	0.542624	0.578799	GS_set1	acceleration
log_units_1	0.0228075	-0.0185276	0.0641426	0.279357	0.407487	GS_set1	acceleration
COPD_Y	0.715206	0.326127	1.09857	0.000271517	0.00217213	GS_set1	acceleration
heart_disease_Y	0.190357	-0.0495871	0.428696	0.118573	0.250343	GS_set1	acceleration
stroke_Y	0.136511	-0.226346	0.494523	0.458087	0.523528	GS_set1	acceleration
high_BP_Y	0.0972589	-0.0271477	0.221599	0.125172	0.250343	GS_set1	acceleration
diabetes_Y	0.124811	-0.111086	0.358385	0.297314	0.407487	GS_set1	acceleration
mortality	0.115966	0.0469819	0.24665	0.00394753	0.0210535	GS_set1	acceleration

### Sheet: GSset2_acc
	Coef	lowerCI	upperCI	pval	FDRpval	cohort	measuarement
weighted_smoke	0.0556834	0.0247108	0.086656	0.00042842	0.00728314	GS_set2	acceleration
simd	-0.0445441	-0.0753174	-0.0137709	0.00456352	0.019395	GS_set2	acceleration
Glucose	0.0345934	0.00497493	0.0642118	0.0220801	0.0625603	GS_set2	acceleration
Total_cholesterol	-0.0206414	-0.0503356	0.0090528	0.173012	0.294121	GS_set2	acceleration
Sodium	-0.0141337	-0.0446552	0.0163877	0.364002	0.51567	GS_set2	acceleration
Potassium	-0.0189076	-0.0493493	0.0115341	0.223407	0.345266	GS_set2	acceleration
Creatinine	0.00873592	-0.0163915	0.0338633	0.495528	0.526499	GS_set2	acceleration
Urea	0.0111526	-0.0171641	0.0394693	0.440066	0.523706	GS_set2	acceleration
log_bmi	0.0436327	0.0135034	0.0737619	0.00454394	0.019395	GS_set2	acceleration
log_units_1	0.0113693	-0.0189378	0.0416764	0.462094	0.523706	GS_set2	acceleration
COPD_Y	0.312882	0.0197359	0.588905	0.0316082	0.0767627	GS_set2	acceleration
heart_disease_Y	0.111808	-0.0490544	0.269699	0.169225	0.294121	GS_set2	acceleration
stroke_Y	-0.059478	-0.350822	0.223722	0.685274	0.685274	GS_set2	acceleration
high_BP_Y	0.0853899	-0.00790409	0.178143	0.0719481	0.15289	GS_set2	acceleration
diabetes_Y	0.266365	0.0933309	0.433743	0.00217482	0.018486	GS_set2	acceleration
osteo_arthritis_Y	0.0494649	-0.070695	0.168449	0.417431	0.523706	GS_set2	acceleration
mortality	0.162042	0.045926	0.278158	0.00623486	0.0211985	GS_set2	acceleration

### Sheet: GScombined_bias
	Coef	lowerCI	upperCI	pval	FDRpval	cohort	measuarement
weighted_smoke	-0.0119863	-0.0363027	0.0123301	0.333929	0.741523	combined_GS	bias
log_units_1	-0.0389474	-0.0628503	-0.0150445	0.00140913	0.0239553	combined_GS	bias
log_bmi	0.0217366	-0.00210745	0.0455806	0.0739738	0.251511	combined_GS	bias
simd	-0.00596472	-0.0304391	0.0185097	0.632841	0.843829	combined_GS	bias
Glucose	-0.00953381	-0.0330191	0.0139515	0.426184	0.76151	combined_GS	bias
Total_cholesterol	0.0035046	-0.0200328	0.027042	0.770387	0.873105	combined_GS	bias
Sodium	0.00859196	-0.0156238	0.0328078	0.486745	0.76151	combined_GS	bias
Potassium	-0.000310223	-0.0245058	0.0238854	0.979949	0.979949	combined_GS	bias
Creatinine	0.0297298	0.00984607	0.0496135	0.00338961	0.0288117	combined_GS	bias
Urea	-0.010719	-0.0331519	0.0117138	0.348952	0.741523	combined_GS	bias
COPD_Y	-0.0715964	-0.277964	0.131264	0.492741	0.76151	combined_GS	bias
heart_disease_Y	0.0236144	-0.0947165	0.141354	0.694918	0.843829	combined_GS	bias
stroke_Y	-0.183508	-0.384133	0.0160431	0.0722486	0.251511	combined_GS	bias
high_BP_Y	-0.0633307	-0.13115	0.0042712	0.0667245	0.251511	combined_GS	bias
diabetes_Y	0.0274528	-0.0995715	0.153653	0.670754	0.843829	combined_GS	bias
osteo_arthritis_Y	-0.0667684	-0.154746	0.0208856	0.136102	0.385623	combined_GS	bias
mortality	0.00705052	-0.0801326	0.0942336	0.874061	0.928689	combined_GS	bias

### Sheet: GSset1_bias
	Coef	lowerCI	upperCI	pval	FDRpval	cohort	measuarement
weighted_smoke	-0.0349324	-0.0764271	0.00656241	0.098906	0.226071	GS_set1	bias
simd	-0.00442361	-0.0465924	0.0377452	0.837036	0.922725	GS_set1	bias
Glucose	0.00981141	-0.030302	0.0499248	0.631535	0.842047	GS_set1	bias
Total_cholesterol	0.0364105	-0.00394637	0.0767674	0.0769887	0.20553	GS_set1	bias
Sodium	-0.0418554	-0.0832844	-0.000426391	0.04769	0.19076	GS_set1	bias
Potassium	-0.0441881	-0.0857647	-0.00261153	0.0372541	0.19076	GS_set1	bias
Creatinine	0.0768463	0.0428687	0.110824	9.60759e-06	0.000153721	GS_set1	bias
Urea	0.0189702	-0.019524	0.0574645	0.333961	0.485761	GS_set1	bias
log_bmi	0.00289135	-0.0376772	0.0434599	0.888864	0.922725	GS_set1	bias
log_units_1	-0.0234171	-0.064261	0.0174269	0.261004	0.44809	GS_set1	bias
COPD_Y	-0.304673	-0.645929	0.0308208	0.0770737	0.20553	GS_set1	bias
heart_disease_Y	-0.119101	-0.336424	0.0960542	0.280056	0.44809	GS_set1	bias
stroke_Y	-0.330582	-0.656617	-0.00733152	0.0458191	0.19076	GS_set1	bias
high_BP_Y	-0.0738231	-0.189348	0.0411053	0.208997	0.417995		bias
diabetes_Y	-0.010788	-0.229725	0.206372	0.922725	0.922725	GS_set1	bias
mortality	-0.00971996	-0.0801326	0.0942336	0.874061	0.922725	GS_set1	bias

### Sheet: GSset2_bias
	Coef	lowerCI	upperCI	pval	FDRpval	cohort	measuarement
weighted_smoke	5.45177e-05	-0.030175	0.030284	0.997179	0.997179	GS_set2	bias
simd	-0.00573288	-0.0358374	0.0243716	0.708908	0.803429	GS_set2	bias
Glucose	-0.0264333	-0.0555505	0.00268394	0.0751791	0.213007	GS_set2	bias
Total_cholesterol	-0.0218252	-0.0509061	0.00725563	0.141265	0.324931	GS_set2	bias
Sodium	0.0446442	0.0147645	0.074524	0.00341527	0.0290298	GS_set2	bias
Potassium	0.0207369	-0.00915808	0.0506319	0.173924	0.328523	GS_set2	bias
Creatinine	-0.00253968	-0.0271485	0.0220691	0.839669	0.892149	GS_set2	bias
Urea	-0.0259008	-0.0536344	0.00183289	0.0671777	0.213007	GS_set2	bias
log_bmi	0.0360678	0.0065478	0.0655877	0.0166456	0.0943251	GS_set2	bias
log_units_1	-0.0511681	-0.0807795	-0.0215567	0.00071127	0.0120916	GS_set2	bias
COPD_Y	0.0618525	-0.197263	0.317202	0.636938	0.803429	GS_set2	bias
heart_disease_Y	0.100945	-0.0376901	0.239295	0.152909	0.324931	GS_set2	bias
stroke_Y	-0.0771894	-0.32948	0.172667	0.546529	0.774249	GS_set2	bias
high_BP_Y	-0.0545988	-0.137716	0.0282336	0.197008	0.334914	GS_set2	bias
diabetes_Y	0.0703486	-0.0847679	0.224831	0.372756	0.576078	GS_set2	bias
osteo_arthritis_Y	-0.0993156	-0.2066	0.00731495	0.0686677	0.213007	GS_set2	bias
mortality	0.0216793	-0.078937	0.122296	0.672803	0.803429	GS_set2	bias
